# Rewiring systemic nodulation control to engineer heat-tolerant nitrogen fixation in *Medicago truncatula* and chickpea

**DOI:** 10.64898/2026.10.01.755958

**Authors:** Manish Tiwari, Sairam Nagalla, Rakesh Kumar Swain, Swapnil Kumar, Valentina Infante, Junko Maeda, Manisha Yadav, Divya Mishra, Jean-Michel Ané

**Affiliations:** Department of Bacteriology, University of Wisconsin-Madison, Madison, WI 53706, USA; Department of Genetics, University of Delhi South Campus, New Delhi 110021, India; National Institute of Plant Genome Research, Aruna Asaf Ali Marg, New Delhi 110067, India; Department of Plant and Agroecosystem Sciences, University of Wisconsin-Madison, Madison, WI 53706, USA

## Abstract

Root nodule symbiosis allows legumes to meet their nitrogen requirements. However, the causes of symbiosis failure at high temperatures remain unknown. We demonstrated that elevated temperatures affect both the host and the microbial partner in *Medicago truncatula* and chickpea. Rhizobial viability and *nod* gene expression persisted under heat stress, but plant transcriptome analysis revealed a strong downregulation of the nodule organogenesis machinery. Nodule organogenesis was restored by constitutive overexpression of *NIN-LBD16-NFYA1-NFYB16*, *miR2111,* and *CLE5* knockdown but failed to restore nitrogen fixation. In contrast, the genetic manipulation of the competence pathway involving CEP peptides significantly improved both nodulation and nitrogen fixation. Constitutive loss of the autoregulation of nodulation (AON) pathway in the *SUNN* alleles also rescued root nodulation and nitrogen fixation. Therefore, heat stress perturbs the balance between AON and the competence pathway, and genetic manipulation of these pathways is a promising approach to engineer thermotolerant nitrogen fixation in crop legumes.
