## Supplementary Table 3 for "Rewiring systemic nodulation control to engineer heat-tolerant nitrogen fixation in *Medicago truncatula* and chickpea"

### Sheet: Sheet1
Supplementary Table 3 | Chickpea CEP CDS and protein sequences
Chickpea CEPs	CDS	Protein
CEP1	ATGGCTAAATTTCAAGCCACAATAAAACATTTTGCTCTTTTTCTAGCACTAATAGCTTGCAATTATTCCCTTCAATCTCATGCAAGGCTCATAAAACCATTGAACCAACACAATGTTCCTACTTCAACATCAAAGAAAAACAATGAAGTAGCTAGTTATTTTGTAGATTCATCAAGTGAAGTCCACACAAATGCATTTCAACCAACAGCACCAGGAAATAGTCCTGGTGTTGGCCACAAATATTTTACAGAACAAGATATTAATTTGAAAGCAAAAAAAATTCAGAGTCCAAATGTTGAAGTTTCTGTGACTGAGGATACCAAAAATGATTTCAAAAAAACAGACCCTGGTCACAGTCCTGGTGTTGGTCATGCTTACCAAAATGAAATTGGAAATTGA	MAKFQATIKHFALFLALIACNYSLQSHARLIKPLNQHNVPTSTSKKNNEVASYFVDSSSEVHTNAFQPTAPGNSPGVGHKYFTEQDINLKAKKIQSPNVEVSVTEDTKNDFKKTDPGHSPGVGHAYQNEIGN
CEP2	ATGGCACATTTAGCTCCCATTTGCTTGTCCTTTGTACTATTGTTTTTGTGTCATGAACTTCTACTCATGAGTACTATAGAGTGTAGGAGTTTGAGACAAAGCATCATTCAGCCACCAAACACTTCCCCAAACAAAATAGTTATAAGCTTTGCAACAAGCACAACAAAAGTTTCCGTTGCAAAAACAAGCAATGTTTACCACCGTAGCCATAGAAGTTTGGAAGGTGATGCTGAAGCTTTTAGGCCCACAACTCCTGGACACAGTCCCGGAATTGGTCATTAA	MAHLAPICLSFVLLFLCHELLLMSTIECRSLRQSIIQPPNTSPNKIVISFATSTTKVSVAKTSNVYHRSHRSLEGDAEAFRPTTPGHSPGIGH
CEP4	ATGGCTGAAAAAACCATATTATTAACCTTTCTAATTATCCTTATTATTATGCAACAAAATTTTGGTTCAATGGAAGCATCAAGGTTGCTTATAAATATTCATCCACCACCTACTTTCCCTAAAGTCTTATTGAAAAGTCCACAACCTCCTTCACTTGATTATTGGTATTCCATAAATGATGAAAATAAGGGTGGTGATGATGCTTTCCGACCAACAAGTCCAGGACATAGCCCTGGAGTAGGACATCAAACACCACCACCATGA	MAEKTILLTFLIILIIMQQNFGSMEASRLLINIHPPPTFPKVLLKSPQPPSLDYWYSINDENKGGDDAFRPTSPGHSPGVGHQTPPP
CEP5	ATGGCACATTTCACTAGCAGTTGTTTGATCTTTGTGCTCTTGTTGCTTTCATGTGAACTACTCCCGATAGAAGGAATAAGAAGTTTGAGAGAGAGCATCGATTCACCGAAAGACGCTTCTATTGAGACAATGACAAAAAGAGGTAGAAATTTAGAGGGATACGTTGAAACTTTTCGACCCACAACTCCGGGTCATAGTCCTGGTGTTGGTCATTCTGTAAACAACTAA	MAHFTSSCLIFVLLLLSCELLPIEGIRSLRESIDSPKDASIETMTKRGRNLEGYVETFRPTTPGHSPGVGHSVNN
CEP6	ATGGGAAACACTAGAAAGCTCCAAATTACTTGTGTTCTGTTCTTGTTTTTTATTTTGAACCAACAAATTGTGTTTGTACATGGGAGGAATTTGTGTAGAAATTGTTCAAAGTCTCGTGAAAGTTTCACTAGTATTGCTACTACTACTACTACTCGTGACGAAGGAAAGTCTTCAAGACGTGTAGAATATGAAGTGGATGATTTTAGGCCCACATCGCCGGGTCATAGTCCAGGTGTTGGTCATTCCATCAACAATTAA	MGNTRKLQITCVLFLFFILNQQIVFVHGRNLCRNCSKSRESFTSIATTTTTRDEGKSSRRVEYEVDDFRPTSPGHSPGVGHSINN
CEP7	ATGGGTTTGTTTCAACTTACACCAAAATGTTTTGTTGTTTTTCTAGTACTAATTGCATGCATTAATTCCCTTCTAATAACTCATGCCAGGCCAATTAAACCATTAATGAACCAACAATCAACACTAAACATAGATGGTTTAGGTGAAACTGATGCAAACTCTTTCCGGCCAACAACACCAGGAAGTAGTCCTGGTGTTGGCCACCGAAATTTCGTTGGAGAAAATAAAAATATGAAAACAATGGTGAATGTTCAAAGCCCGGATGTTGAAGTTTTTGCGACTGAGAGATCATCGGACGACGGCTTCAAACCGACGATTCCTGGCCACAGCCCTGGGGTTGGCCATGCTTACCATACCAAAATTGGACATTTACATTAG	MGLFQLTPKCFVVFLVLIACINSLLITHARPIKPLMNQQSTLNIDGLGETDANSFRPTTPGSSPGVGHRNFVGENKNMKTMVNVQSPDVEVFATERSSDDGFKPTIPGHSPGVGHAYHTKIGHLH
CEP8	ATGGCGCAAAAGAAGGCCATAATTTTCTCAATGATTTTCATTGCACTAATCATGTCCATCGAGGGACACCACCTAAAGTACATTGGCAACCAAAACCTCATGAAGAATAAAGACTTAGCTACAAATGAAGTTACTTTCATTAACGTGTCTCCACCAATTGGGGATATTGCACCTCCTCCAAGTCATGATGTTGGTGATTTTAGACCCACAACCCCTGGTCATAGTCCTGGTATAGGACACTCCATTCACAACTAG	MAQKKAIIFSMIFIALIMSIEGHHLKYIGNQNLMKNKDLATNEVTFINVSPPIGDIAPPPSHDVGDFRPTTPGHSPGIGHSIHN
CEP11	ATGGCAAAGAAAACCATCATGTTAAATTTTTTTGTTTACCTTATTCTTGTACACAATTTTGGATTAACTGAAGTTTCAGGGAAGAATAATATTCAAGCACCACCAAATATACCAAGAGTTTTATTGAGAAATCCACAAGCTCCTTCAATTGGTAATTGGTATAGAAAAAATGATGAAGAAGATGGTAAAGGTGATGCTTTTCGTCCAACTAGGCCTGGTCATAGTCCTGGTGTGGGCCATGATGCACCACCAAATCGTCCTTAA	MAKKTIMLNFFVYLILVHNFGLTEVSGKNNIQAPPNIPRVLLRNPQAPSIGNWYRKNDEEDGKGDAFRPTRPGHSPGVGHDAPPNRP
CEP12	ATGGCCAATTCCAAGTTTGTGATCACTATAACTAATTCTATTCTTCTAGCCATAATCTTTTTCAATTTATGTTCCTCAACTCTTGGCAGATCCATGATGAAAACAGAGAACAAATTGAAGGACATGACAACAACATACGAAAACATCAAAGAAATTGTTAACGTTGAAGGAAACACTGTATTTTGGCGCCGTAACATCTTAGAAAATGAATCAACAACAAAACTAGATTCTCACAATCCACATGTGGATGAAAAGTTTTGA	MANSKFVITITNSILLAIIFFNLCSSTLGRSMMKTENKLKDMTTTYENIKEIVNVEGNTVFWRRNILENESTTKLDSHNPHVDEKF
CEP13	ATGTGGTGGCCCACATGTACATGTTCTTTCACCTCTATAAAAACCCCCTCATGCCACTTCCATTTTCCCAACTCAATATTCCATTACTTAACTTCTCTCCAAATGGCACAAAACATTTCCATTCTTTCTTTCATTTTCTTTGCACTCATTTTAATTTTTAGCCAACCATTCGAGTCCATCGAGGGACGATATCTAAACTCAAATGAAGGCAAAATTAAGGTTCATATTAATGAAGATGTTGTCTATAGTGGCATTTCAATTTCAAATGTAGCAACTCTCACAAACATGTCTCCACCTAGTGTGGTGGTTAACGGTGCAACCGGAGGAGGAGACCTATCTCCTCCTCCATTGGTTCGCGACGTTGACGATTTTAGACCCACAACTCCAGGCCACAGCCCC…	MWWPTCTCSFTSIKTPSCHFHFPNSIFHYLTSLQMAQNISILSFIFFALILIFSQPFESIEGRYLNSNEGKIKVHINEDVVYSGISISNVATLTNMSPPSVVVNGATGGGDLSPPPLVRDVDDFRPTTPGHSPGIGHSIHN
CEP14	ATGTCACGAATTAGCGCTTCCCTACTCGTATTCTTGGTTGTGTTTGCTTCACTCTGTTCATGTTTAGAAGGAAGAAATCTTGTTGTGGGAGCAGAGAAGCAGTGGAAAAAGACGAACATGAAACCATTTTTCAGTGCACTTCCAAAGGGTACTACGCCATCTTCTTCCCCAAGTAAAAAAGGTCATGCTGTGGTTGTTGATGAGAAGCTCATAGAACGTCATCTCATAAGCATGGATCGAGTTCTTATTGTATCTGTTCCCAGCCCTGGCATTGGACATTAA	MSRISASLLVFLVVFASLCSCLEGRNLVVGAEKQWKKTNMKPFFSALPKGTTPSSSPSKKGHAVVVDEKLIERHLISMDRVLIVSVPSPGIGH
CEP15	ATGGCTCGCTTGAATTCCATTTTACTCATCACTCTACTTTTCTTCGTAATGTATTCATCTATAGATGCCCGAAAGATTCTCAAAATGGAGACACAAAAGATGACCTTTTTAAAGGGTACCCTAACTTTAGGAAAGGTTATTAATAATTTCAATATTCATGGAAGAGGAAAGCTTGTTTCTCATCTTGCCAACAATGAAAGAATTCTTGTATCTTCTAATCCTAGCCCGGGTGCTGGACACTAG	MARLNSILLITLLFFVMYSSIDARKILKMETQKMTFLKGTLTLGKVINNFNIHGRGKLVSHLANNERILVSSNPSPGAGH
CEP16	ATGACCAAGCCTTTGTTTATGCTTATTGTGCTACATCTTCTTCTATCTTTGTTGTGCCAAGAGATGGCAGCTACAAGCAGATTGAGAAGCAAGGAGAGTACTTGTACTTCACCTGGCATTTCATGTCGTGTTAAAGTCGCCGCGGCGGAATACGTCGATCAAGGCGATGGATCTCCGCCTCGCGATGATTATGATTATGAATATGATTTTTATAGAAAACATGGTGATATTCCAAGTCCTGGTGCTGGTCACTGA	MTKPLFMLIVLHLLLSLLCQEMAATSRLRSKESTCTSPGISCRVKVAAAEYVDQGDGSPPRDDYDYEYDFYRKHGDIPSPGAGH
CEP17	ATGGGTCGCTTTGGCACTATGCAATTAGTTCTATTATTGATTCTCTTCGCTTCCCTTTGTTCAATTCTAGAAGGAAGAAAGCTTCATCTTAAACACAGCAACAAGAAAATTGACCCATCTTCAAAGGATAGTGTGTTTCTCAGTTCACTCCCTAAAGGCAAAATCCCTTATTCTGCACCAAGCAAAAGAGGAAACTCTGTTGAAGTTGATGAGAAACTCATTGCACGTCACCTCATAAGTACTCAACGTCTTCTTCTTCGATCTGTTCCTAGTCCTGGTGTTGGCCATTGA	MGRFGTMQLVLLLILFASLCSILEGRKLHLKHSNKKIDPSSKDSVFLSSLPKGKIPYSAPSKRGNSVEVDEKLIARHLISTQRLLLRSVPSPGVGH
