## Supplementary Table 4 for "Rewiring systemic nodulation control to engineer heat-tolerant nitrogen fixation in *Medicago truncatula* and chickpea"

### Sheet: Sheet1
Supplementary Table 4 | List of primers and miR2111 sequence
Primers
dar_RNAi_FP	CACCCAATTGTTGGATGTGTTGTAC
dar_RNAi_RP	GTTCTGAACATCGCCAGGCAA
rdn1_RNAi_FP	CACCATGCTGTGGCATCCGCGTTGCA
rdn1_RNAi_RP	GGTATGTTTGCAGTAGCCTCAT
CLE05_RNAi_FP	CACCTTGGCTAGGGAAGACTCACCAG
CLE05_RNAi_RP	ACATGAGTGACCGAATTTCGAGACGT
miR2111_oe sequence	CTGAAGAAAGGATACACTATATTCTGCATTAACCACATCAAATTAGTTAATTCATATTATATATGTATTCCAAGGATTAGAGATCACTAGAATATTACTCTAAACC
